# Uncovering the genetic basis of fruit volatiles in *Fragaria vesca* through GWAS reveals FvJMT2 as a methyl benzoate biosynthesis gene with insect-repellent function

**DOI:** 10.1101/2025.11.18.689018

**Authors:** Raquel Jiménez-Muñoz, Maria Urrutia, Victoriano Meco, José L. Rambla, Tuomas Toivainen, Meritxell Pérez-Hedo, José F. Sánchez-Sevilla, Alberto Urbaneja, Joaquín J. Salas, Timo Hytönen, Antonio Granell, Carmen Martín-Pizarro, David Posé

## Abstract

Strawberry aroma is a key component of fruit quality, influencing consumer preferences and playing important ecological roles, including plant defense. However, the genetic basis of volatile organic compound (VOC) biosynthesis remains only partially understood, particularly in the wild woodland strawberry *Fragaria vesca*, which has enormous potential to uncover genetic diversity within the genus for improving the commercial strawberries. Here, we performed Genome-Wide Association Studies (GWAS) across a diverse European collection of *F. vesca* accessions. We identified multiple novel candidate genes involved in the biosynthesis of diverse volatile esters, lactones, terpenoids, and methyl ketones. Among them, we characterized *FvJMT2*, a SABATH family methyltransferase which we found associated with natural variation in benzenoid esters content. Transient expression in *Nicotiana benthamiana* and strawberry fruit confirmed its role in methyl benzoate biosynthesis, while enzymatic assays demonstrated that *FvJMT2* encodes a promiscuous enzyme capable of methylating not only benzoic acid, but also cinnamic, salicylic, and jasmonic acids. Behavioral assays revealed that methyl benzoate at physiologically relevant concentrations significantly reduced the attraction of *Drosophila suzukii* flies, supporting a dual role of this VOC in both flavor and pest deterrence. Finally, natural variation analyses in wild *Fragaria* species and *F. × ananassa* cultivars showed that benzenoid esters have been largely lost in modern cultivars but retained in ancient and wild accessions. Altogether, this study provides novel insights into the genetics and ecological relevance of strawberry volatiles and identifies candidate loci and alleles for future studies.
