## Supplementary material for "Uncovering the genetic basis of fruit volatiles in *Fragaria vesca* through GWAS reveals FvJMT2 as a methyl benzoate biosynthesis gene with insect-repellent function": Table S

### Sheet: Table S1
Table S1. Genome Wide Association Study. Significant association results (p-value < 6.75E-09) for first harvest, second harvest and combined dataset by estimated marginal means
Metabolite	Pathway	Year	SNP	Chromosome	Position	P.value	Method
Eugenol	volatile benzenoid biosynthesis	2nd harvest	SFVB1_1523191	1	1523191	5.52e-10	Blink
2-pentadecanone	cuticular-wax biosynthesis	1st harvest	SFVB1_1847167	1	1847167	1.44e-10	Blink
Hexanal	fatty acid degradation	1st harvest	SFVB1_3377944	1	3377944	6.27e-10	Blink
Methyl-3-hydroxyoctanoate	volatile esters biosynthesis	Combined	SFVB1_4827517	1	4827517	5.45018e-13	Blink
Butyl-hexanoate	volatile esters biosynthesis	Combined	SFVB1_4847303	1	4847303	2.68486e-10	Blink
Geranylacetone	carotenoid cleavage	2nd harvest	SFVB1_6136551	1	6136551	4.41e-09	Blink
Methyl-decanoate	volatile esters biosynthesis	Combined	SFVB1_6651487	1	6651487	5.28633e-11	Blink
Ethyl-methylthioacetate	volatile esters biosynthesis	Combined	SFVB1_7527579	1	7527579	1.61183e-12	Blink
Propyl-butanoate	volatile esters biosynthesis	Combined	SFVB1_8110710	1	8110710	2.07436e-09	Blink
3,4-dimethylbenzaldehyde	volatile benzenoid biosynthesis	1st harvest	SFVB1_8548419	1	8548419	9.88e-10	Blink
Myrtenyl-acetate	volatile esters biosynthesis	1st harvest	SFVB1_9541716	1	9541716	2.82e-12	Blink/MLMM
(E)-2-pentenal	fatty acid degradation	2nd harvest	SFVB1_11572672	1	11572672	3.82e-12	Blink
2-heptanol	cuticular-wax biosynthesis	Combined	SFVB1_14742884	1	14742884	6.34597e-09	Blink
2-heptanol	cuticular-wax biosynthesis	1st harvest	SFVB1_14742884	1	14742884	8.64e-10	Blink/MLMM
(Z)-3-hexenyl-acetate	volatile esters biosynthesis	2nd harvest	SFVB1_15735605	1	15735605	2.08e-13	Blink
Nonyl-acetate	volatile esters biosynthesis	Combined	SFVB1_15812329	1	15812329	6.05603e-11	Blink
Eugenol	volatile benzenoid biosynthesis	Combined	SFVB1_17424955	1	17424955	2.49238e-13	Blink
1-decanol	fatty acid degradation	Combined	SFVB1_18233104	1	18233104	8.2564e-10	Blink
Butyl-acetate	volatile esters biosynthesis	Combined	SFVB1_18818053	1	18818053	4.18579e-09	Blink
Methyl-butanoate	volatile esters biosynthesis	Combined	SFVB1_18818053	1	18818053	2.62292e-12	Blink
(E)-2-hexenal	fatty acid degradation	Combined	SFVB2_1882297	2	1882297	1.58251e-16	Blink
2-pentadecanone	cuticular-wax biosynthesis	1st harvest	SFVB2_4253035	2	4253035	6.87e-10	Blink
(E)-2-hexenal	fatty acid degradation	2nd harvest	SFVB2_5203012	2	5203012	9.84e-12	Blink/MLMM
α-terpineol	terpenoid synthesis pathway	2nd harvest	SFVB2_6898878	2	6898878	2.77e-09	Blink
Acetophenone	not assigned	2nd harvest	SFVB2_7094987	2	7094987	2.9e-12	Blink
Myrtenyl-acetate	volatile esters biosynthesis	Combined	SFVB2_9245553	2	9245553	4.25152e-09	Blink
Methyl-benzoate	volatile benzenoid esters biosynthesis	Combined	SFVB2_15836147	2	15836147	1.52077e-10	Blink
Hexyl-acetate	volatile esters biosynthesis	1st harvest	SFVB2_16210849	2	16210849	3.4e-19	Blink
Octanal	fatty acid degradation	2nd harvest	SFVB2_16485741	2	16485741	2.33e-12	Blink
(E)-2-pentenal	fatty acid degradation	Combined	SFVB2_17961441	2	17961441	1.1516e-10	Blink
Acetophenone	not assigned	2nd harvest	SFVB2_19004822	2	19004822	7.37e-15	Blink
1-decanol	fatty acid degradation	Combined	SFVB2_19661665	2	19661665	1.46125e-12	Blink
2-undecanone	cuticular-wax biosynthesis	2nd harvest	SFVB2_20031315	2	20031315	2.04e-09	Blink
2-pentanone	cuticular-wax biosynthesis	2nd harvest	SFVB2_22829469	2	22829469	2.61e-17	Blink
3-methyl-2-butenyl-acetate	volatile esters biosynthesis	2nd harvest	SFVB2_24512830	2	24512830	7.71e-13	Blink
3-methyl-2-butenyl-acetate	volatile esters biosynthesis	2nd harvest	SFVB2_24661781	2	24661781	3.84e-12	MLMM
Hexyl-acetate	volatile esters biosynthesis	2nd harvest	SFVB2_24923988	2	24923988	1.42e-09	Blink/MLMM
3-methyl-2-butenyl-acetate	volatile esters biosynthesis	Combined	SFVB2_26904280	2	26904280	6.44417e-11	Blink
Ethyl-hexanoate	volatile esters biosynthesis	Combined	SFVB2_28015133	2	28015133	1.06196e-11	Blink
Methyl-3-hydroxyoctanoate	volatile esters biosynthesis	1st harvest	SFVB2_28340942	2	28340942	2.85e-10	MLMM
Methyl-3-hydroxyoctanoate	volatile esters biosynthesis	Combined	SFVB2_28340942	2	28340942	6.798e-32	Blink
Methyl-3-hydroxyoctanoate	volatile esters biosynthesis	2nd harvest	SFVB2_28340942	2	28340942	1.97e-15	Blink
Methyl-benzoate	volatile benzenoid esters biosynthesis	1st harvest	SFVB2_28340942	2	28340942	1.1e-26	MLMM
Methyl-cinnamate	volatile benzenoid esters biosynthesis	Combined	SFVB2_28340942	2	28340942	2.91859e-27	Blink
Methyl-cinnamate	volatile benzenoid esters biosynthesis	1st harvest	SFVB2_28340942	2	28340942	2.46e-19	Blink/MLMM
Methyl-cinnamate	volatile benzenoid esters biosynthesis	2nd harvest	SFVB2_28340942	2	28340942	3.02e-20	Blink/MLMM
(E)-2-hexenal	fatty acid degradation	2nd harvest	SFVB2_28601323	2	28601323	6.17e-09	Blink
3-methyl-2-butenyl-acetate	volatile esters biosynthesis	Combined	SFVB3_171301	3	171301	2.36359e-11	Blink
α-pinene	terpenoid synthesis pathway	1st harvest	SFVB3_348146	3	348146	4.7e-15	Blink
Butyl-acetate	volatile esters biosynthesis	Combined	SFVB3_786709	3	786709	3.30571e-14	Blink
3-methyl-2-butenyl-acetate	volatile esters biosynthesis	Combined	SFVB3_918327	3	918327	3.45768e-10	Blink
Ethyl-2-hexenoate	volatile esters biosynthesis	Combined	SFVB3_995610	3	995610	4.06828e-11	Blink
2,3-butanediyl-diacetate	volatile esters biosynthesis	2nd harvest	SFVB3_1004800	3	1004800	9.9e-10	Blink
Octanal	fatty acid degradation	2nd harvest	SFVB3_1346862	3	1346862	1.99e-09	Blink
2-undecanol	cuticular-wax biosynthesis	1st harvest	SFVB3_1571088	3	1571088	1.58e-11	Blink
α-farnesene	terpenoid synthesis pathway	Combined	SFVB3_1590202	3	1590202	4.57855e-10	Blink
α-farnesene	terpenoid synthesis pathway	1st harvest	SFVB3_1590202	3	1590202	1.82e-14	Blink/MLMM
Linalool	terpenoid synthesis pathway	2nd harvest	SFVB3_1936163	3	1936163	1.27e-10	MLMM
Linalool	terpenoid synthesis pathway	2nd harvest	SFVB3_1960336	3	1960336	5.47e-12	Blink
Myrtenyl-acetate	volatile esters biosynthesis	2nd harvest	SFVB3_5491727	3	5491727	9.27e-10	Blink
Methyl-3-hydroxyoctanoate	volatile esters biosynthesis	Combined	SFVB3_6155332	3	6155332	6.56145e-11	Blink
Methyl-octanoate	volatile esters biosynthesis	1st harvest	SFVB3_7470904	3	7470904	3.2e-09	Blink
3-methyl-2-butenyl-acetate	volatile esters biosynthesis	Combined	SFVB3_8550210	3	8550210	6.06216e-14	Blink
Eugenol	volatile benzenoid biosynthesis	2nd harvest	SFVB3_8994791	3	8994791	1.25e-25	Blink
Eugenol	volatile benzenoid biosynthesis	2nd harvest	SFVB3_9494371	3	9494371	1.43e-21	Blink
Eugenol	volatile benzenoid biosynthesis	Combined	SFVB3_9520217	3	9520217	3.42696e-16	Blink
Eugenol	volatile benzenoid biosynthesis	2nd harvest	SFVB3_9522214	3	9522214	2.27e-20	MLMM
Eugenol	volatile benzenoid biosynthesis	1st harvest	SFVB3_9534713	3	9534713	2.89e-09	Blink/MLMM
2-nonanone	cuticular-wax biosynthesis	2nd harvest	SFVB3_12089415	3	12089415	2.26e-12	Blink/MLMM
2-undecanol	cuticular-wax biosynthesis	2nd harvest	SFVB3_12089415	3	12089415	7.44e-19	Blink/MLMM
2-undecanone	cuticular-wax biosynthesis	2nd harvest	SFVB3_12089415	3	12089415	3.04e-13	Blink
Butyl-acetate	volatile esters biosynthesis	Combined	SFVB3_13313743	3	13313743	2.9993e-11	Blink
Methyl-decanoate	volatile esters biosynthesis	1st harvest	SFVB3_15432189	3	15432189	4.24e-12	Blink
Methyl-dodecanoate	volatile esters biosynthesis	2nd harvest	SFVB3_15965018	3	15965018	3.8e-10	Blink
(Z)-3-hexenal	fatty acid degradation	1st harvest	SFVB3_16093044	3	16093044	2.61e-10	Blink/MLMM
Mesifurane	furanes	Combined	SFVB3_18097967	3	18097967	5.93491e-10	Blink
1-penten-3-ol	fatty acid degradation	2nd harvest	SFVB3_19103779	3	19103779	1.99e-10	Blink
Octanal	fatty acid degradation	2nd harvest	SFVB3_19145572	3	19145572	2.23e-10	MLMM
2-heptyl-acetate	volatile esters biosynthesis	Combined	SFVB3_24739197	3	24739197	6.58758e-11	Blink
Ethyl-hexanoate	volatile esters biosynthesis	1st harvest	SFVB3_29288275	3	29288275	5.21e-10	Blink
(E)-2-octenal	fatty acid degradation	1st harvest	SFVB3_29658637	3	29658637	5.68e-11	Blink
Methyl-dodecanoate	volatile esters biosynthesis	2nd harvest	SFVB3_30584558	3	30584558	4.9e-09	Blink
Ethyl-decanoate	volatile esters biosynthesis	Combined	SFVB3_32171426	3	32171426	2.29041e-09	Blink
Methyl-octanoate	volatile esters biosynthesis	Combined	SFVB3_35225512	3	35225512	4.89276e-11	Blink
β-ionone	carotenoid cleavage	2nd harvest	SFVB3_36278971	3	36278971	1.08e-16	Blink
Decyl-acetate	volatile esters biosynthesis	1st harvest	SFVB3_36533485	3	36533485	6.18e-10	Blink
Octyl-acetate	volatile esters biosynthesis	1st harvest	SFVB3_36539186	3	36539186	9.39e-17	MLMM
2-tridecanone	cuticular-wax biosynthesis	Combined	SFVB3_36539186	3	36539186	1.14489e-11	Blink
Pentanal	fatty acid degradation	1st harvest	SFVB3_36610249	3	36610249	3.54e-13	Blink
1-penten-3-one	fatty acid degradation	2nd harvest	SFVB3_36615044	3	36615044	1.41e-10	Blink
Octyl-acetate	volatile esters biosynthesis	1st harvest	SFVB3_36622276	3	36622276	6.07e-09	Blink
Hexyl-acetate	volatile esters biosynthesis	1st harvest	SFVB3_36624724	3	36624724	6.58e-16	Blink
2-tridecanone	cuticular-wax biosynthesis	1st harvest	SFVB3_36682454	3	36682454	4.68e-09	Blink
γ-decalactone	lactones	Combined	SFVB3_36899367	3	36899367	9.49495e-23	Blink
γ-decalactone	lactones	1st harvest	SFVB3_36899367	3	36899367	7.54e-21	MLMM
γ-decalactone	lactones	1st harvest	SFVB3_36899789	3	36899789	9.83e-12	Blink
γ-decalactone	lactones	2nd harvest	SFVB3_36901929	3	36901929	2.57e-11	MLMM
γ-decalactone	lactones	2nd harvest	SFVB3_36903084	3	36903084	1.12e-15	Blink/MLMM
(Z)-3-hexenal	fatty acid degradation	1st harvest	SFVB3_37223213	3	37223213	3.53e-10	Blink
α-farnesene	terpenoid synthesis pathway	1st harvest	SFVB4_272825	4	272825	1.17e-10	Blink
Methyl-butanoate	volatile esters biosynthesis	Combined	SFVB4_835650	4	835650	1.09044e-09	Blink
Methyl-acetate	volatile esters biosynthesis	Combined	SFVB4_1282098	4	1282098	5.56967e-09	Blink
Decyl-acetate	volatile esters biosynthesis	1st harvest	SFVB4_1375454	4	1375454	7.54e-12	Blink
Decyl-acetate	volatile esters biosynthesis	1st harvest	SFVB4_1380636	4	1380636	9.3e-21	MLMM
Methyl-cinnamate	volatile benzenoid esters biosynthesis	Combined	SFVB4_1995255	4	1995255	2.19756e-15	Blink
Methyl-cinnamate	volatile benzenoid esters biosynthesis	1st harvest	SFVB4_1995255	4	1995255	3.55e-12	Blink/MLMM
Methyl-cinnamate	volatile benzenoid esters biosynthesis	2nd harvest	SFVB4_1995255	4	1995255	5.69e-17	MLMM
(E)-2-pentenal	fatty acid degradation	2nd harvest	SFVB4_2814746	4	2814746	3.99e-10	Blink
Nonanal	fatty acid degradation	1st harvest	SFVB4_3720035	4	3720035	1.94e-09	Blink
β-ionone	carotenoid cleavage	2nd harvest	SFVB4_4003891	4	4003891	8.35e-10	Blink
Nonanal	fatty acid degradation	2nd harvest	SFVB4_4762150	4	4762150	2.91e-17	Blink
Myrtenol	terpenoid synthesis pathway	1st harvest	SFVB4_15940514	4	15940514	1.71e-11	Blink
2-heptanol	cuticular-wax biosynthesis	2nd harvest	SFVB4_16931343	4	16931343	2.16e-10	Blink
Methyl-butanoate	volatile esters biosynthesis	1st harvest	SFVB4_21171862	4	21171862	8.33e-15	Blink
(Z)-3-hexenal	fatty acid degradation	1st harvest	SFVB4_21362211	4	21362211	2.17e-18	Blink
Methyl-butanoate	volatile esters biosynthesis	Combined	SFVB4_21436796	4	21436796	2.64604e-14	Blink
1-penten-3-ol	fatty acid degradation	2nd harvest	SFVB4_22521848	4	22521848	2.38e-12	Blink
2-nonanone	cuticular-wax biosynthesis	Combined	SFVB4_22776753	4	22776753	7.57466e-10	Blink
1-penten-3-ol	fatty acid degradation	1st harvest	SFVB4_23159434	4	23159434	3.39e-10	Blink
Methyl-decanoate	volatile esters biosynthesis	1st harvest	SFVB4_23164846	4	23164846	7.63e-10	Blink
2-(1-pentenyl)furan	furanes	Combined	SFVB4_24340413	4	24340413	2.82511e-10	Blink
γ-dodecalactone	lactones	Combined	SFVB4_26104114	4	26104114	3.04662e-11	Blink
3-methyl-2-butenyl-acetate	volatile esters biosynthesis	Combined	SFVB4_26142265	4	26142265	1.33287e-11	Blink
Myrtenyl-acetate	volatile esters biosynthesis	Combined	SFVB4_26876767	4	26876767	1.60534e-09	Blink
2-undecanol	cuticular-wax biosynthesis	2nd harvest	SFVB4_28255561	4	28255561	3.97e-52	Blink
2-undecanone	cuticular-wax biosynthesis	2nd harvest	SFVB4_28255561	4	28255561	6.35e-53	Blink
2-nonanol	cuticular-wax biosynthesis	1st harvest	SFVB4_28257001	4	28257001	1.8e-30	MLMM
1-methylbutyl-butanoate	volatile esters biosynthesis	1st harvest	SFVB4_28258886	4	28258886	2.23e-12	Blink
2-undecanol	cuticular-wax biosynthesis	1st harvest	SFVB4_28261849	4	28261849	6.52e-31	Blink
2-heptanol	cuticular-wax biosynthesis	2nd harvest	SFVB4_28263557	4	28263557	4.79e-17	Blink/MLMM
2-heptanone	cuticular-wax biosynthesis	2nd harvest	SFVB4_28263557	4	28263557	1.39e-13	Blink/MLMM
2-pentanone	cuticular-wax biosynthesis	2nd harvest	SFVB4_28263557	4	28263557	7.3e-18	Blink
Methyl-3-hydroxyoctanoate	volatile esters biosynthesis	2nd harvest	SFVB4_28263557	4	28263557	2.22e-11	Blink
2-heptanone	cuticular-wax biosynthesis	1st harvest	SFVB4_28263948	4	28263948	4.2e-10	Blink/MLMM
2-heptyl-acetate	volatile esters biosynthesis	Combined	SFVB4_28263948	4	28263948	6.45667e-09	Blink
2-nonanone	cuticular-wax biosynthesis	2nd harvest	SFVB4_28263948	4	28263948	1.2e-09	Blink
1-methyloctyl-butanoate	volatile esters biosynthesis	Combined	SFVB4_28268200	4	28268200	2.6599e-11	Blink
1-methyloctyl-butanoate	volatile esters biosynthesis	1st harvest	SFVB4_28268200	4	28268200	2.7e-24	Blink
1-methyloctyl-butanoate	volatile esters biosynthesis	2nd harvest	SFVB4_28268200	4	28268200	1.34e-09	Blink/MLMM
2-nonanol	cuticular-wax biosynthesis	Combined	SFVB4_28268200	4	28268200	1.12067e-23	Blink
2-nonanol	cuticular-wax biosynthesis	2nd harvest	SFVB4_28268200	4	28268200	2.11e-23	MLMM
2-nonanone	cuticular-wax biosynthesis	Combined	SFVB4_28268200	4	28268200	2.0795e-16	Blink
2-nonanone	cuticular-wax biosynthesis	1st harvest	SFVB4_28268200	4	28268200	2.1e-13	Blink/MLMM
2-nonanone	cuticular-wax biosynthesis	2nd harvest	SFVB4_28268200	4	28268200	2.3e-13	Blink/MLMM
2-undecanol	cuticular-wax biosynthesis	2nd harvest	SFVB4_28269345	4	28269345	4.17e-48	MLMM
Ethyl-dodecanoate	volatile esters biosynthesis	Combined	SFVB4_28269967	4	28269967	2.56318e-13	Blink
Ethyl-dodecanoate	volatile esters biosynthesis	1st harvest	SFVB4_28269967	4	28269967	2.74e-25	Blink/MLMM
Methyl-dodecanoate	volatile esters biosynthesis	Combined	SFVB4_28269967	4	28269967	2.68244e-18	Blink
Methyl-dodecanoate	volatile esters biosynthesis	1st harvest	SFVB4_28269967	4	28269967	7.18e-24	Blink/MLMM
2-nonanol	cuticular-wax biosynthesis	1st harvest	SFVB4_28272250	4	28272250	2.94e-29	Blink
Methyl-decanoate	volatile esters biosynthesis	1st harvest	SFVB4_28272250	4	28272250	7.13e-13	Blink/MLMM
Methyl-dodecanoate	volatile esters biosynthesis	2nd harvest	SFVB4_28272250	4	28272250	2.01e-19	MLMM
1-methyloctyl-butanoate	volatile esters biosynthesis	1st harvest	SFVB4_28272250	4	28272250	1.26e-15	MLMM
2-heptanone	cuticular-wax biosynthesis	Combined	SFVB4_28273119	4	28273119	3.88746e-18	Blink
Methyl-dodecanoate	volatile esters biosynthesis	2nd harvest	SFVB4_28273375	4	28273375	2.57e-13	Blink
Methyl-decanoate	volatile esters biosynthesis	Combined	SFVB4_28275857	4	28275857	5.47801e-17	Blink
2-undecanol	cuticular-wax biosynthesis	1st harvest	SFVB4_28276260	4	28276260	9.54e-25	MLMM
2-undecanone	cuticular-wax biosynthesis	2nd harvest	SFVB4_28276260	4	28276260	2.9e-39	MLMM
2-undecanol	cuticular-wax biosynthesis	Combined	SFVB4_28276260	4	28276260	3.42595e-34	Blink
2-undecanone	cuticular-wax biosynthesis	Combined	SFVB4_28276260	4	28276260	1.05232e-41	Blink
2-undecanone	cuticular-wax biosynthesis	1st harvest	SFVB4_28276260	4	28276260	9.64e-41	Blink/MLMM
Methyl-octanoate	volatile esters biosynthesis	1st harvest	SFVB4_28277423	4	28277423	4.85e-09	Blink
Methyl-decanoate	volatile esters biosynthesis	2nd harvest	SFVB4_28293332	4	28293332	2.05e-11	MLMM
Nonyl-acetate	volatile esters biosynthesis	Combined	SFVB4_28317281	4	28317281	1.38283e-10	Blink
2-tridecanone	cuticular-wax biosynthesis	1st harvest	SFVB4_28317281	4	28317281	1.52e-21	MLMM
2-tridecanone	cuticular-wax biosynthesis	1st harvest	SFVB4_28317367	4	28317367	2.52e-17	Blink
Acetophenone	not assigned	2nd harvest	SFVB4_31156154	4	31156154	8.8e-15	Blink
Mesifurane	furanes	1st harvest	SFVB4_32198762	4	32198762	8.25e-10	Blink
2-undecanol	cuticular-wax biosynthesis	2nd harvest	SFVB4_32221624	4	32221624	1.16e-09	Blink
γ-decalactone	lactones	Combined	SFVB4_33148562	4	33148562	8.18381e-11	Blink
3-methyl-2-butenyl-acetate	volatile esters biosynthesis	1st harvest	SFVB4_33297898	4	33297898	1.56e-10	Blink
3-methyl-2-butenyl-acetate	volatile esters biosynthesis	1st harvest	SFVB5_61465	5	61465	1.23e-10	Blink
Methyl-acetate	volatile esters biosynthesis	Combined	SFVB5_1793403	5	1793403	2.84457e-09	Blink
Myrtenyl-acetate	volatile esters biosynthesis	1st harvest	SFVB5_2968328	5	2968328	6.58e-20	Blink
2-pentylfuran	furanes	1st harvest	SFVB5_3223829	5	3223829	4.91e-19	MLMM
2-pentylfuran	furanes	1st harvest	SFVB5_3226519	5	3226519	2.72e-18	Blink
Acetone	not assigned	1st harvest	SFVB5_4837568	5	4837568	6.28e-11	Blink
Cinnamyl-acetate	volatile benzenoid esters biosynthesis	2nd harvest	SFVB5_5569593	5	5569593	8.15e-14	Blink
1-methyloctyl-butanoate	volatile esters biosynthesis	2nd harvest	SFVB5_5638470	5	5638470	8.21e-10	Blink
Methyl-3-hydroxyoctanoate	volatile esters biosynthesis	Combined	SFVB5_5828028	5	5828028	2.84911e-09	Blink
Geranylacetone	carotenoid cleavage	Combined	SFVB5_6024465	5	6024465	7.74116e-11	Blink
1-decanol	fatty acid degradation	Combined	SFVB5_6281287	5	6281287	7.93411e-14	Blink
Acetophenone	not assigned	Combined	SFVB5_6607454	5	6607454	2.14145e-12	Blink
Acetophenone	not assigned	1st harvest	SFVB5_6607454	5	6607454	9.58e-12	Blink
Eugenol	volatile benzenoid biosynthesis	Combined	SFVB5_6617025	5	6617025	5.19161e-17	Blink
1-decanol	fatty acid degradation	Combined	SFVB5_6875433	5	6875433	6.2364e-16	Blink
Myrtenyl-acetate	volatile esters biosynthesis	2nd harvest	SFVB5_7214529	5	7214529	5.98e-12	Blink
Linalool	terpenoid synthesis pathway	Combined	SFVB5_7559386	5	7559386	2.71805e-10	Blink
3,4-dimethylbenzaldehyde	volatile benzenoid biosynthesis	1st harvest	SFVB5_7654416	5	7654416	1.59e-10	Blink
Octanal	fatty acid degradation	1st harvest	SFVB5_8256534	5	8256534	8.18e-10	Blink
Decanal	fatty acid degradation	1st harvest	SFVB5_8636989	5	8636989	3.61e-10	Blink/MLMM
α-terpineol	terpenoid synthesis pathway	2nd harvest	SFVB5_11394696	5	11394696	1.16e-11	Blink
Ethyl-decanoate	volatile esters biosynthesis	Combined	SFVB5_18584058	5	18584058	4.25002e-09	Blink
(E)-2-hexen-1-ol	fatty acid degradation	2nd harvest	SFVB5_19878651	5	19878651	3.25e-11	Blink
Myrtenyl-acetate	volatile esters biosynthesis	Combined	SFVB5_20531708	5	20531708	8.64388e-11	Blink
Eugenol	volatile benzenoid biosynthesis	Combined	SFVB5_21368827	5	21368827	3.3342e-09	Blink
Octanal	fatty acid degradation	1st harvest	SFVB5_22649429	5	22649429	4.33e-09	Blink
2-undecanone	cuticular-wax biosynthesis	2nd harvest	SFVB5_24301152	5	24301152	1.93e-13	Blink
Benzyl acetate	volatile benzenoid esters biosynthesis	Combined	SFVB5_24367266	5	24367266	7.7673e-12	Blink
(E)-2-pentenal	fatty acid degradation	Combined	SFVB5_25790501	5	25790501	9.19768e-10	Blink
1-methylethyl-butanoate	volatile esters biosynthesis	1st harvest	SFVB5_26311606	5	26311606	1.19e-14	Blink
β-ionone	carotenoid cleavage	2nd harvest	SFVB6_168406	6	168406	3.96e-10	Blink
Ethyl-dodecanoate	volatile esters biosynthesis	Combined	SFVB6_190791	6	190791	8.55584e-11	Blink
Myrtenyl-acetate	volatile esters biosynthesis	Combined	SFVB6_983197	6	983197	2.06533e-09	Blink
Cinnamyl-acetate	volatile benzenoid esters biosynthesis	2nd harvest	SFVB6_993508	6	993508	6.61e-09	Blink
Linalool	terpenoid synthesis pathway	2nd harvest	SFVB6_1171103	6	1171103	2.02e-10	Blink
2-undecanol	cuticular-wax biosynthesis	2nd harvest	SFVB6_1426998	6	1426998	1.01e-13	Blink
Hexyl-acetate	volatile esters biosynthesis	2nd harvest	SFVB6_1760195	6	1760195	1.34e-09	Blink
1-decanol	fatty acid degradation	1st harvest	SFVB6_2378433	6	2378433	5.8e-09	Blink
α-pinene	terpenoid synthesis pathway	1st harvest	SFVB6_3330154	6	3330154	7.25e-12	Blink
Myrtenyl-acetate	volatile esters biosynthesis	2nd harvest	SFVB6_3606776	6	3606776	3.13e-12	Blink
Methyl-cinnamate	volatile benzenoid esters biosynthesis	2nd harvest	SFVB6_4472555	6	4472555	3.4e-11	Blink
2-methylbutyl-acetate	volatile esters biosynthesis	1st harvest	SFVB6_6019457	6	6019457	1.21e-11	Blink
(E)-2-pentenal	fatty acid degradation	2nd harvest	SFVB6_6451358	6	6451358	2.25e-10	Blink
Myrtenyl-acetate	volatile esters biosynthesis	Combined	SFVB6_9112830	6	9112830	1.08472e-13	Blink
Methyl-dodecanoate	volatile esters biosynthesis	Combined	SFVB6_10517285	6	10517285	1.49052e-10	Blink
Butyl-acetate	volatile esters biosynthesis	1st harvest	SFVB6_11362434	6	11362434	1.85e-10	Blink
Ethyl-hexanoate	volatile esters biosynthesis	1st harvest	SFVB6_12314828	6	12314828	1.33e-09	Blink
α-pinene	terpenoid synthesis pathway	Combined	SFVB6_12785984	6	12785984	5.93296e-14	Blink
α-terpineol	terpenoid synthesis pathway	1st harvest	SFVB6_12808483	6	12808483	1.24e-10	MLMM
α-pinene	terpenoid synthesis pathway	1st harvest	SFVB6_12829851	6	12829851	2.4e-28	Blink
α-terpineol	terpenoid synthesis pathway	1st harvest	SFVB6_12829851	6	12829851	2.38e-13	Blink
Myrtenol	terpenoid synthesis pathway	Combined	SFVB6_12831195	6	12831195	8.06111e-17	Blink
α-terpineol	terpenoid synthesis pathway	Combined	SFVB6_12879960	6	12879960	1.14926e-14	Blink
(E)-2-hexenyl-acetate	volatile esters biosynthesis	2nd harvest	SFVB6_13515915	6	13515915	8.84e-11	Blink
Ethyl-dodecanoate	volatile esters biosynthesis	Combined	SFVB6_16480660	6	16480660	2.35931e-11	Blink
Hexanal	fatty acid degradation	1st harvest	SFVB6_18913732	6	18913732	1.06e-09	Blink
2-undecanol	cuticular-wax biosynthesis	1st harvest	SFVB6_19403328	6	19403328	1.84e-16	MLMM
2-tridecanone	cuticular-wax biosynthesis	1st harvest	SFVB6_20095631	6	20095631	2.44e-30	MLMM
Methyl-dodecanoate	volatile esters biosynthesis	1st harvest	SFVB6_20944425	6	20944425	6.55e-13	MLMM
2-undecanone	cuticular-wax biosynthesis	1st harvest	SFVB6_20944425	6	20944425	9.28e-22	MLMM
Butyl-butanoate	volatile esters biosynthesis	Combined	SFVB6_21571423	6	21571423	1.5312e-13	Blink
Butyl-butanoate	volatile esters biosynthesis	1st harvest	SFVB6_21571423	6	21571423	2.06e-13	Blink/MLMM
Hexyl-butanoate	volatile esters biosynthesis	Combined	SFVB6_21571423	6	21571423	5.13696e-11	Blink
Propyl-butanoate	volatile esters biosynthesis	Combined	SFVB6_21571423	6	21571423	3.08326e-09	Blink
α-terpineol	terpenoid synthesis pathway	Combined	SFVB6_23283512	6	23283512	1.32906e-10	Blink
Methyl-butanoate	volatile esters biosynthesis	2nd harvest	SFVB6_29027695	6	29027695	1.78e-10	Blink
Ethyl-hexanoate	volatile esters biosynthesis	1st harvest	SFVB6_31254617	6	31254617	8.54e-14	Blink
2-heptanone	cuticular-wax biosynthesis	Combined	SFVB6_31418362	6	31418362	4.81693e-10	Blink
Eugenol	volatile benzenoid biosynthesis	Combined	SFVB6_31855049	6	31855049	1.50703e-13	Blink
2-tridecanone	cuticular-wax biosynthesis	1st harvest	SFVB6_33212630	6	33212630	1.14e-09	Blink
1-penten-3-ol	fatty acid degradation	2nd harvest	SFVB6_33257906	6	33257906	1.17e-10	Blink
Mesifurane	furanes	1st harvest	SFVB6_34607987	6	34607987	2.87e-21	Blink/MLMM
Mesifurane	furanes	2nd harvest	SFVB6_34617251	6	34617251	6.47e-11	Blink/MLMM
Mesifurane	furanes	Combined	SFVB6_34646690	6	34646690	6.98109e-18	Blink
2-tridecanol	cuticular-wax biosynthesis	2nd harvest	SFVB6_34680177	6	34680177	4.27e-09	Blink
2-tridecanol	cuticular-wax biosynthesis	1st harvest	SFVB6_35511613	6	35511613	7.91e-11	MLMM
2-undecanone	cuticular-wax biosynthesis	2nd harvest	SFVB6_35953740	6	35953740	1.56e-15	MLMM
2-heptanol	cuticular-wax biosynthesis	2nd harvest	SFVB6_36353481	6	36353481	1.18e-09	Blink
Benzyl acetate	volatile benzenoid esters biosynthesis	Combined	SFVB6_36718599	6	36718599	7.70778e-16	Blink
2-heptanone	cuticular-wax biosynthesis	2nd harvest	SFVB6_37241259	6	37241259	1.96e-09	Blink
β-ionone	carotenoid cleavage	Combined	SFVB6_37923589	6	37923589	8.99895e-10	Blink
2-undecanone	cuticular-wax biosynthesis	2nd harvest	SFVB6_38292822	6	38292822	6.13e-09	MLMM
Pentyl-acetate	volatile esters biosynthesis	1st harvest	SFVB6_39133994	6	39133994	2.18e-11	Blink
(Z)-3-hexenal	fatty acid degradation	1st harvest	SFVB6_39527695	6	39527695	1.24e-09	Blink
(E)-2-hexenal	fatty acid degradation	Combined	SFVB6_39577548	6	39577548	1.2303e-10	Blink
Eugenol	volatile benzenoid biosynthesis	Combined	SFVB7_764725	7	764725	7.13217e-12	Blink
Butyl-hexanoate	volatile esters biosynthesis	Combined	SFVB7_1102545	7	1102545	1.19474e-11	Blink
γ-octalactone	lactones	2nd harvest	SFVB7_1523042	7	1523042	5.34e-12	Blink
Methyl-benzoate	volatile benzenoid esters biosynthesis	Combined	SFVB7_2336653	7	2336653	4.19423e-09	Blink
2-tridecanone	cuticular-wax biosynthesis	2nd harvest	SFVB7_4492356	7	4492356	2.45e-09	Blink
Propyl-butanoate	volatile esters biosynthesis	1st harvest	SFVB7_4503918	7	4503918	2.18e-12	Blink
Methyl-dodecanoate	volatile esters biosynthesis	2nd harvest	SFVB7_4565206	7	4565206	2.51e-10	Blink
Butyl-butanoate	volatile esters biosynthesis	2nd harvest	SFVB7_4932124	7	4932124	2.02e-11	Blink
2-(1-pentenyl)furan	furanes	Combined	SFVB7_5233962	7	5233962	9.78622e-12	Blink
Acetophenone	not assigned	2nd harvest	SFVB7_5384094	7	5384094	6.55e-10	Blink
Methyl-2-aminobenzoate	furanes	1st harvest	SFVB7_5500681	7	5500681	2.23e-16	Blink
2-nonanone	cuticular-wax biosynthesis	Combined	SFVB7_6859455	7	6859455	4.14553e-10	Blink
2-heptanone	cuticular-wax biosynthesis	Combined	SFVB7_7272897	7	7272897	8.08026e-10	Blink
Ethyl-hexanoate	volatile esters biosynthesis	Combined	SFVB7_8186333	7	8186333	1.10958e-09	Blink
2-undecanol	cuticular-wax biosynthesis	2nd harvest	SFVB7_8237406	7	8237406	2.18e-09	MLMM
2-heptanol	cuticular-wax biosynthesis	2nd harvest	SFVB7_8237406	7	8237406	5.84e-15	Blink
2-undecanol	cuticular-wax biosynthesis	1st harvest	SFVB7_8429701	7	8429701	1.58e-09	Blink
γ-decalactone	lactones	Combined	SFVB7_8594053	7	8594053	2.5994e-09	Blink
γ-dodecalactone	lactones	2nd harvest	SFVB7_8855390	7	8855390	8.8e-12	Blink
γ-decalactone	lactones	1st harvest	SFVB7_8869801	7	8869801	1.77e-11	Blink/MLMM
γ-decalactone	lactones	2nd harvest	SFVB7_8888504	7	8888504	4.09e-10	MLMM
γ-decalactone	lactones	Combined	SFVB7_8899727	7	8899727	2.72103e-14	Blink
Octyl-acetate	volatile esters biosynthesis	1st harvest	SFVB7_9450947	7	9450947	1.45e-15	Blink
Benzyl acetate	volatile benzenoid esters biosynthesis	Combined	SFVB7_9465664	7	9465664	1.16157e-09	Blink
Ethyl-hexanoate	volatile esters biosynthesis	Combined	SFVB7_9846581	7	9846581	1.80556e-11	Blink
2-heptanone	cuticular-wax biosynthesis	Combined	SFVB7_10504431	7	10504431	6.17142e-09	Blink
2-undecanone	cuticular-wax biosynthesis	1st harvest	SFVB7_12479809	7	12479809	5.52e-09	MLMM
2-undecanone	cuticular-wax biosynthesis	2nd harvest	SFVB7_12903420	7	12903420	1.08e-13	Blink
Methyl-octanoate	volatile esters biosynthesis	Combined	SFVB7_14477659	7	14477659	2.64601e-11	Blink
Butyl-butanoate	volatile esters biosynthesis	1st harvest	SFVB7_14642228	7	14642228	7.22e-10	Blink
Ethyl-dodecanoate	volatile esters biosynthesis	Combined	SFVB7_15459398	7	15459398	1.40387e-09	Blink
Methyl-dodecanoate	volatile esters biosynthesis	1st harvest	SFVB7_15459398	7	15459398	5.53e-12	MLMM
Methyl-dodecanoate	volatile esters biosynthesis	1st harvest	SFVB7_15462516	7	15462516	9.68e-19	Blink
Methyl decanoate	volatile esters biosynthesis	1st harvest	SFVB7_15462018	7	15462018	2.63e-20	MLMM
Methyl dodecanoate	volatile esters biosynthesis	2nd harvest	SFVB7_15464951	7	15464951	2.73e-19	MLMM
(E)-2-hexen-1-ol	fatty acid degradation	2nd harvest	SFVB7_15542086	7	15542086	3.03e-11	Blink
Myrtenyl-acetate	volatile esters biosynthesis	2nd harvest	SFVB7_15541373	7	15541373	1.59e-11	MLMM
Myrtenyl-acetate	volatile esters biosynthesis	Combined	SFVB7_15622454	7	15622454	1.01118e-11	Blink
Octanal	fatty acid degradation	2nd harvest	SFVB7_16227039	7	16227039	3.43e-14	MLMM
Nonanal	fatty acid degradation	2nd harvest	SFVB7_16258447	7	16258447	1.7e-14	Blink
Octanal	fatty acid degradation	2nd harvest	SFVB7_16258447	7	16258447	1.74e-14	Blink
Nonanal	fatty acid degradation	2nd harvest	SFVB7_16265852	7	16265852	1.03e-09	MLMM
2-pentadecanone	cuticular-wax biosynthesis	Combined	SFVB7_17528714	7	17528714	6.45214e-13	Blink
Butyl-acetate	volatile esters biosynthesis	2nd harvest	SFVB7_17808231	7	17808231	3.51e-11	Blink
α-pinene	terpenoid synthesis pathway	1st harvest	SFVB7_18365226	7	18365226	1.66e-09	Blink
Decanal	fatty acid degradation	1st harvest	SFVB7_20580684	7	20580684	6.87e-10	Blink
2-tridecanol	cuticular-wax biosynthesis	1st harvest	SFVB7_22406678	7	22406678	9.99e-11	Blink
α-terpineol	terpenoid synthesis pathway	1st harvest	SFVB7_22422398	7	22422398	8.18e-10	Blink
Linalool	terpenoid synthesis pathway	1st harvest	SFVB7_22529616	7	22529616	2.55e-11	Blink
(Z)-3-hexenal	fatty acid degradation	1st harvest	SFVB7_22533724	7	22533724	1.29e-09	Blink
Eugenol	volatile benzenoid biosynthesis	1st harvest	SFVB7_22881179	7	22881179	4.21e-13	MLMM
Butyl-acetate	volatile esters biosynthesis	Combined	SFVB7_23167347	7	23167347	4.72475e-10	Blink
Linalool	terpenoid synthesis pathway	Combined	SFVB7_23439680	7	23439680	1.60249e-10	Blink
Eugenol	volatile benzenoid biosynthesis	2nd harvest	SFVB7_23488048	7	23488048	1.34e-09	Blink
Hexanal	fatty acid degradation	1st harvest	SFVB7_23953183	7	23953183	7.98e-14	Blink
2-nonanol	cuticular-wax biosynthesis	Combined	SFVB7_24146350	7	24146350	1.7539e-09	Blink

### Sheet: Table S2
Table S2. Genotype of SNP SFVB2_28340942 in the European F. vesca collection.
Line	SFVB2_28340942
ICE1	A
ICE10	A
ICE11	A
ICE12	A
ICE14	A
ICE16	A
ICE17	A
ICE18	A
ICE19	A
ICE3	A
ICE6	A
ICE7	A
NOR11	A
NOR12	A
NOR137-4	A
NOR156-1	A
NOR177	A
NOR29	A
POR2	A
POR3	A
UK1	A
UK6	A
AU1	C
CRO1	C
CRO3	C
CRO4	C
CRO5	C
CZ1	C
DK1	C
DK162	C
ES-13	C
ES-18	C
ES1	C
ES10	C
ES11	C
ES12	C
ES14	C
ES15	C
ES19	C
ES2	C
ES20	C
ES21	C
ES3	C
ES4	C
ES5	C
ES6	C
ES7	C
ES8	C
ES9	C
FIN1	C
FIN10	C
FIN11	C
FIN12	C
FIN13	C
FIN2	C
FIN25	C
FIN28	C
FIN29	C
FIN3	C
FIN39	C
FIN40	C
FIN41	C
FIN5	C
FIN50	C
FIN51	C
FIN53	C
FIN55	C
FIN6	C
FIN7	C
FR1	C
FR2	C
FR3	C
FR4	C
GER1	C
GER10	C
GER100-2	C
GER12	C
GER13	C
GER2	C
GER4	C
GER5	C
GER6	C
GER7	C
H4-1	C
ICE15	C
ICE2	C
ICE4	C
ICE5	C
IT-3	C
IT18	C
IT19	C
IT1	C
IT10	C
IT11	C
IT12	C
IT13	C
IT14	C
IT15	C
IT16	C
IT17	C
IT2	C
IT20-4	C
IT21-2	C
IT22-1	C
IT23-1	C
IT24-3	C
IT4	C
IT6	C
IT7	C
IT8	C
IT9	C
LIT1	C
LIT2	C
LIT3	C
LIT4	C
LIT5	C
LIT6	C
LIT7	C
NOR10	C
NOR105-4	C
NOR106-3	C
NOR108-3-4	C
NOR111-2	C
NOR112-4	C
NOR119-4	C
NOR120-2	C
NOR121-4	C
NOR122-3	C
NOR123-3	C
NOR127-1	C
NOR13	C
NOR131-2	C
NOR133-4	C
NOR134-1	C
NOR138-3	C
NOR139	C
NOR14	C
NOR141	C
NOR144-4	C
NOR147-4	C
NOR148-3	C
NOR150-4	C
NOR153-4	C
NOR155-3	C
NOR158-3	C
NOR16	C
NOR162-3	C
NOR163-4	C
NOR164-3	C
NOR17	C
NOR174-3	C
NOR176-2	C
NOR18	C
NOR19	C
NOR2	C
NOR20	C
NOR21	C
NOR22	C
NOR24	C
NOR27	C
NOR3	C
NOR5	C
NOR6	C
NOR7	C
NOR8	C
NOR9	C
SUI1	C
UK10	C
UK11	C
UK12	C
UK13	C
UK4	C
UK9	C
ICE9	M
NOR172-1-2	M
NOR30	M
UK2	M

### Sheet: Table S3
Table S3. List of oligonucleotides used in this work
Purpose	Forward	Reverse
Cloning Full length FvJMT2 allele C275	5’-AAAAGCAGGCTCCATGGAGCTAATGC-3’	5’GAAAGCTGGGTCTCAATATCTTCTGATC-3’
Mutagenesis FvJMT2C275 to FvJMT2A275	5’-CTGCATCCCTAGTCGTCGTCAATG-3’	5’-CAGGCCGCTGCTGAGTTT-3’
Cloning FvJMTA275-C	5’-AAAAGCAGGCTCCATGGAGCTAATGC-3’	5’-GAAAGCTGGGTCCTAGGGATGCAGCAGGCC-3’
qPCR FvJMT2 over expression	5’-ATCGCAAAGCCAATCATCGA-3’	5’-AGCAACCCAAATCCGCTATG-3’
qPCR House-keeping N. benthamiana (L23 60S)	5’-AAGGATGCCGTGAAGAAGATGT-3'	5’-GCATCGTAGTCAGGAGTCAACC-3’
qPCR House-keeping F. vesca (DBP)	5’-TTGGCAGCGGGACTTTACC-3'	5’-CGGTTGTGTGACGCTGTCAT-3’
Cloning FvJMTC275 into pQE80L	5’- ATTCGGATCCGAGCTAATGCAAATACTTC-3’ *	5’- AGCTAAGCTTCAATATCTTCTGATCAGTGAAATGAC-3’ *
* sites underlined for BamHI (Fwd) and HindIII (Rvse) restriction, respectively
